# Incremental AMR acquisition driving successive genotype replacements and the rise of extensively drug resistant (XDR) *Shigella sonnei* in Australia over 20 years

**DOI:** 10.64898/2026.06.17.728071

**Authors:** Jake A Lacey, Sally Dougall, Mathilda Wilmot, Himal Shrestha, Karolina Mercoulia, Paula Roydhouse, Jessica Barnden, Susan A. Ballard, Mihaela Ivan, Christian McGrath, Danielle J Ingle, Benjamin P Howden, Norelle L Sherry

## Abstract

**Background:** In Australia, the burden of shigellosis is predominantly in returning travellers or in men who have sex with men (MSM). Here, we combine genomic data with comprehensive epidemiological data on sexual exposure and international travel to explore population dynamics of *Shigella sonnei* and the expansion of multi-drug resistant (MDR) and extensively drug-resistant (XDR) sub-lineages.

**Methods:** A population-level study of all cultured *Shigella sonnei* isolates in the state of Victoria, Australia, was undertaken between January 2002 and December 2024. Antimicrobial susceptibility testing, whole-genome sequencing, and bioinformatic analyses of 1,305 *Shigella sonnei* isolates were performed at the Microbiological Diagnostic Unit Public Health Laboratory. Enhanced metadata on source attribution including travel and sexual exposure were collected through surveillance forms or by interviews.

**Results:** This study highlights significant shifts in *Shigella sonnei* cases in Victoria from sensitive strains to MDR and then XDR, particularly in the MSM-associated groups but also associated with a large point source outbreak. We describe an historical pattern of shifting genotype prevalence, and replacement to more varied and higher proportions of antimicrobial resistance over the last decade, resulting in the establishment of two distinct but highly concerning XDR sub-lineages within Victoria.

**Conclusions:** Our genomic-epidemiological analyses highlight that drug-resistant *Shigella sonnei* remains an ongoing public health threat, and the importance of ongoing surveillance. We determined local evolutionary trajectories and identified expanding sub-lineages that informed shifts in clinical management and antimicrobial recommendations over time, including the use of azithromycin and carbapenems. Placing these local dynamics within the broader global epidemiology, we link how regional evolution interconnects with international dissemination, proving valuable context for guiding local, national and global strategies for prevent outbreaks and antimicrobial resistance.
