## Supplementary Table 2 for "Incremental AMR acquisition driving successive genotype replacements and the rise of extensively drug resistant (XDR) *Shigella sonnei* in Australia over 20 years"

Isolate	Collection_Date	Location	MDR/XDR	Risk_group
ERR5708882	2/5/2018	Belgium	MDR	International-context
ERR5708883	15/5/2018	Belgium	MDR	International-context
ERR5708885	25/5/2018	Belgium	MDR	International-context
ERR5708887	4/6/2018	Belgium	MDR	International-context
ERR5708891	10/6/2018	Belgium	MDR	International-context
ERR5708893	15/6/2018	Belgium	MDR	International-context
ERR5708894	14/6/2018	Belgium	MDR	International-context
ERR5708895	9/6/2018	Belgium	MDR	International-context
ERR5708896	28/6/2018	Belgium	MDR	International-context
ERR5708899	2/7/2018	Belgium	MDR	International-context
ERR5708903	6/7/2018	Belgium	MDR	International-context
ERR5708907	20/7/2018	Belgium	MDR	International-context
ERR5708942	25/9/2018	Belgium	MDR	International-context
ERR5708976	12/3/2019	Belgium	MDR	International-context
ERR5708990	6/5/2019	Belgium	MDR	International-context
ERR5708992	6/5/2019	Belgium	MDR	International-context
ERR5709004	17/7/2019	Belgium	MDR	International-context
ERR5709015	19/8/2019	Belgium	MDR	International-context
ERR5709021	22/8/2019	Belgium	MDR	International-context
ERR5709029	2/9/2019	Belgium	MDR	International-context
ERR5709041	2/10/2019	Belgium	MDR	International-context
SRR19551941	30/7/2018	Belgium	MDR	International-context
SRR19551942	26/7/2018	Belgium	MDR	International-context
SRR19551943	21/7/2018	Belgium	MDR	International-context
SRR19551944	20/7/2018	Belgium	MDR	International-context
SRR19551945	6/7/2018	Belgium	MDR	International-context
SRR19551946	2/7/2018	Belgium	MDR	International-context
SRR19551947	28/6/2018	Belgium	MDR	International-context
SRR19551949	14/6/2018	Belgium	MDR	International-context
SRR19551950	15/6/2018	Belgium	MDR	International-context
SRR19551952	11/6/2018	Belgium	MDR	International-context
SRR19551954	4/6/2018	Belgium	MDR	International-context
SRR19551955	25/5/2018	Belgium	MDR	International-context
SRR19552014	30/11/2018	Belgium	MDR	International-context
SRR12072379	1/7/2017	Canada	MDR	International-context
SRR12072382	1/8/2017	Canada	MDR	International-context
SRR12072386	1/8/2017	Canada	MDR	International-context
SRR12072391	1/8/2017	Canada	MDR	International-context
SRR13348977	1/8/2017	Canada	MDR	International-context
SRR13348988	1/8/2017	Canada	MDR	International-context
SRR13349004	1/8/2017	Canada	MDR	International-context
SRR13349011	1/8/2017	Canada	MDR	International-context
SRR13348971	1/9/2017	Canada	MDR	International-context
SRR13348982	1/9/2017	Canada	MDR	International-context
SRR13348984	1/9/2017	Canada	MDR	International-context
SRR13349010	1/9/2017	Canada	MDR	International-context
SRR12072380	1/10/2017	Canada	MDR	International-context
SRR12072381	1/10/2017	Canada	MDR	International-context
SRR12072384	1/10/2017	Canada	MDR	International-context
SRR12072385	1/10/2017	Canada	MDR	International-context
SRR12072387	1/10/2017	Canada	MDR	International-context
SRR13348975	1/10/2017	Canada	MDR	International-context
SRR13349007	1/10/2017	Canada	MDR	International-context
SRR13349012	1/10/2017	Canada	MDR	International-context
SRR13349014	1/10/2017	Canada	MDR	International-context
SRR12072377	1/11/2017	Canada	MDR	International-context
SRR13349020	1/11/2017	Canada	MDR	International-context
SRR13349050	1/11/2017	Canada	MDR	International-context
SRR12072365	1/12/2017	Canada	MDR	International-context
SRR12072372	1/12/2017	Canada	MDR	International-context
SRR12072375	1/12/2017	Canada	MDR	International-context
SRR12072390	1/12/2017	Canada	MDR	International-context
SRR13349036	1/12/2017	Canada	MDR	International-context
SRR12072370	1/1/2018	Canada	MDR	International-context
SRR12072363	1/2/2018	Canada	MDR	International-context
SRR12072364	1/2/2018	Canada	MDR	International-context
SRR12072368	1/2/2018	Canada	MDR	International-context
SRR12072389	1/2/2018	Canada	MDR	International-context
SRR12072367	1/3/2018	Canada	MDR	International-context
SRR12072366	1/4/2018	Canada	MDR	International-context
SRR12072362	1/5/2018	Canada	MDR	International-context
SRR12072369	1/5/2018	Canada	MDR	International-context
SRR15904918	1/6/2018	Canada	MDR	International-context
SRR13349025	1/7/2018	Canada	MDR	International-context
SRR13349057	1/8/2018	Canada	MDR	International-context
SRR12072373	1/9/2018	Canada	MDR	International-context
SRR12072383	1/9/2018	Canada	MDR	International-context
SRR12072371	1/10/2018	Canada	MDR	International-context
SRR13349207	1/10/2018	Canada	MDR	International-context
SRR12072374	1/12/2018	Canada	MDR	International-context
SRR12072388	1/12/2018	Canada	MDR	International-context
SRR12072378	1/1/2019	Canada	MDR	International-context
SRR13349303	1/1/2019	Canada	MDR	International-context
SRR13349295	1/3/2019	Canada	MDR	International-context
SRR12072376	1/4/2019	Canada	MDR	International-context
SRR13349312	1/4/2019	Canada	MDR	International-context
SRR13349322	1/4/2019	Canada	MDR	International-context
SRR13349338	1/4/2019	Canada	MDR	International-context
SRR13349461	1/7/2019	Canada	MDR	International-context
SRR13349452	1/9/2019	Canada	MDR	International-context
SRR15011063	2/12/2019	New Zealand	MDR	International-context
SRR15011061	10/12/2019	New Zealand	MDR	International-context
SRR12358868	2018	Spain	MDR	International-context
SRR7286496	1/3/2018	United Kingdom	MDR	International-context
SRR7187994	1/4/2018	United Kingdom	MDR	International-context
SRR7286540	1/4/2018	United Kingdom	MDR	International-context
SRR7290973	1/4/2018	United Kingdom	MDR	International-context
SRR7221196	1/5/2018	United Kingdom	MDR	International-context
SRR7244273	1/5/2018	United Kingdom	MDR	International-context
SRR7367396	1/5/2018	United Kingdom	MDR	International-context
SRR7495417	1/6/2018	United Kingdom	MDR	International-context
SRR7842065	1/8/2018	United Kingdom	MDR	International-context
SRR7892120	1/9/2018	United Kingdom	MDR	International-context
SRR8086734	1/10/2018	United Kingdom	MDR	International-context
SRR8117844	1/10/2018	United Kingdom	MDR	International-context
SRR8293483	1/11/2018	United Kingdom	MDR	International-context
SRR8307274	1/12/2018	United Kingdom	MDR	International-context
SRR8419275	1/12/2018	United Kingdom	MDR	International-context
SRR8466383	1/1/2019	United Kingdom	MDR	International-context
SRR8508334	1/1/2019	United Kingdom	MDR	International-context
SRR8568149	1/2/2019	United Kingdom	MDR	International-context
SRR8599085	1/2/2019	United Kingdom	MDR	International-context
SRR8647929	1/2/2019	United Kingdom	MDR	International-context
SRR8746513	1/3/2019	United Kingdom	MDR	International-context
SRR8746518	1/3/2019	United Kingdom	MDR	International-context
SRR8942849	1/4/2019	United Kingdom	MDR	International-context
SRR9178556	1/5/2019	United Kingdom	MDR	International-context
SRR9273307	1/5/2019	United Kingdom	MDR	International-context
SRR10088453	1/8/2019	United Kingdom	MDR	International-context
SRR10519450	1/11/2019	United Kingdom	MDR	International-context
SRR10918065	1/12/2019	United Kingdom	MDR	International-context
SRR12462987	1/8/2020	United Kingdom	MDR	International-context
SRR12769814	1/8/2020	United Kingdom	MDR	International-context
SRR18487757	1/3/2022	United Kingdom	MDR	International-context
SRR18820679	1/4/2022	United Kingdom	MDR	International-context
SRR19664331	1/6/2022	United Kingdom	MDR	International-context
SRR19691628	1/6/2022	United Kingdom	MDR	International-context
SRR20697440	1/7/2022	United Kingdom	MDR	International-context
SRR20721013	1/7/2022	United Kingdom	MDR	International-context
SRR28232634	1/2/2024	United Kingdom	MDR	International-context
SRR28232667	1/2/2024	United Kingdom	MDR	International-context
SRR28249125	1/2/2024	United Kingdom	MDR	International-context
SRR28361653	1/2/2024	United Kingdom	MDR	International-context
SRR28364823	1/2/2024	United Kingdom	MDR	International-context
SRR13251393	2020	USA	MDR	International-context
SRR15290659	2020	USA	MDR	International-context
SRR13733112	2021	USA	MDR	International-context
SRR14109609	2021	USA	MDR	International-context
SRR14109622	2021	USA	MDR	International-context
SRR14109624	2021	USA	MDR	International-context
SRR14110651	2021	USA	MDR	International-context
SRR14131130	2021	USA	MDR	International-context
SRR14420357	2021	USA	MDR	International-context
SRR14577393	2021	USA	MDR	International-context
SRR14706005	2021	USA	MDR	International-context
SRR17338187	2021	USA	MDR	International-context
SRR17338188	2021	USA	MDR	International-context
SRR17338189	2021	USA	MDR	International-context
SRR17338191	2021	USA	MDR	International-context
SRR17338192	2021	USA	MDR	International-context
SRR17338193	2021	USA	MDR	International-context
SRR18893221	2022	USA	MDR	International-context
SRR24174249	2023	USA	MDR	International-context
SRR24299582	2023	USA	MDR	International-context
SRR25875506	2023	USA	MDR	International-context
SRR26118109	2023	USA	MDR	International-context
SRR26444645	2023	USA	MDR	International-context
SRR26588020	2023	USA	MDR	International-context
SRR27469248	2023	USA	MDR	International-context
SRR28053834	2024	USA	MDR	International-context
SRR28247728	2024	USA	MDR	International-context
SRR17314057	4/1/2019	USA	MDR	International-context
SRR17314051	11/12/2020	USA	MDR	International-context
SRR17314053	18/1/2021	USA	MDR	International-context
SRR17313986	1/4/2021	USA	MDR	International-context
SRR17314054	18/5/2021	USA	MDR	International-context
SRR20652572	24/5/2021	USA	MDR	International-context
SRR20652571	19/6/2021	USA	MDR	International-context
SRR20652521	17/10/2021	USA	MDR	International-context
SRR20652567	22/11/2021	USA	MDR	International-context
SRR20652568	24/11/2021	USA	MDR	International-context
SRR20652556	6/12/2021	USA	MDR	International-context
SRR20652551	12/12/2021	USA	MDR	International-context
SRR20652550	16/12/2021	USA	MDR	International-context
SRR20652545	20/12/2021	USA	MDR	International-context
SRR20652540	23/12/2021	USA	MDR	International-context
SRR20652543	25/12/2021	USA	MDR	International-context
SRR20652542	26/12/2021	USA	MDR	International-context
SRR20652536	6/1/2022	USA	MDR	International-context
SRR20652535	7/1/2022	USA	MDR	International-context
SRR20652534	8/1/2022	USA	MDR	International-context
SRR20652533	10/1/2022	USA	MDR	International-context
SRR20652532	12/1/2022	USA	MDR	International-context
SRR20652531	13/1/2022	USA	MDR	International-context
SRR20652529	16/1/2022	USA	MDR	International-context
SRR20652530	16/1/2022	USA	MDR	International-context
SRR28373532	1/3/2024	USA	MDR	International-context
ERR1364307	2014	United Kingdom	-	International-context
ERR2036050	2017	Ireland	-	International-context
ERR3330659	2016	Netherlands	-	International-context
ERR3330799	2016	Netherlands	-	International-context
ERR5708800	1/9/2017	Belgium	-	International-context
ERR5709020	26/8/2019	Belgium	-	International-context
ERR5979174	2022	France	-	International-context
ERR6005734	16/11/2010	India	-	International-context
ERR6006258	27/8/2010	India	-	International-context
SRR10088450	1/8/2019	United Kingdom	-	International-context
SRR10271371	1/10/2019	United Kingdom	-	International-context
SRR10506679	2018	Australia	-	International-context
SRR10693122	1/12/2019	United Kingdom	-	International-context
SRR10970431	1/7/2011	USA	-	International-context
SRR10970559	1/7/2011	USA	-	International-context
SRR11003635	1/7/2011	USA	-	International-context
SRR12131989	2019	Australia	-	International-context
SRR12993283	2020	USA	-	International-context
SRR15011071	20/10/2019	New Zealand	-	International-context
SRR15011088	24/6/2019	New Zealand	-	International-context
SRR15011089	20/6/2019	New Zealand	-	International-context
SRR17414978	2022	USA	-	International-context
SRR19549766	1/5/2022	United Kingdom	-	International-context
SRR19551983	14/9/2017	Belgium	-	International-context
SRR19551989	15/8/2017	Belgium	-	International-context
SRR20216909	2022	Russia	-	International-context
SRR2097498	1/7/2011	USA	-	International-context
SRR21607686	1/9/2022	United Kingdom	-	International-context
SRR21802062	2022	USA	-	International-context
SRR22099606	1/10/2022	United Kingdom	-	International-context
SRR22942746	1/12/2022	United Kingdom	-	International-context
SRR23185586	1/1/2023	United Kingdom	-	International-context
SRR23701951	5/7/2022	Canada	-	International-context
SRR24529391	2023	USA	-	International-context
SRR24807631	2023	USA	-	International-context
SRR25570453	2023	USA	-	International-context
SRR26501079	2023	USA	-	International-context
SRR26548832	2023	USA	-	International-context
SRR26682855	2023	USA	-	International-context
SRR26722999	1/10/2023	USA	XDR	International-context
SRR27195577	1/10/2023	United Kingdom	XDR	International-context
SRR27195578	1/8/2023	United Kingdom	XDR	International-context
SRR27195579	1/7/2023	United Kingdom	XDR	International-context
SRR27195580	1/7/2023	United Kingdom	XDR	International-context
SRR27195581	1/4/2023	United Kingdom	#N/A	International-context
SRR27195582	1/10/2023	United Kingdom	XDR	International-context
SRR27195583	1/9/2023	United Kingdom	XDR	International-context
SRR27195584	1/7/2023	United Kingdom	XDR	International-context
SRR27195585	1/11/2023	United Kingdom	XDR	International-context
SRR27195586	1/8/2023	United Kingdom	XDR	International-context
SRR27195587	1/10/2023	United Kingdom	XDR	International-context
SRR27195588	1/11/2023	United Kingdom	XDR	International-context
SRR27195589	1/8/2023	United Kingdom	XDR	International-context
SRR27195590	1/6/2023	United Kingdom	XDR	International-context
SRR27195591	1/10/2023	United Kingdom	XDR	International-context
SRR27195592	1/10/2023	United Kingdom	XDR	International-context
SRR27195593	1/5/2023	United Kingdom	XDR	International-context
SRR27195594	1/11/2023	United Kingdom	XDR	International-context
SRR27195595	1/10/2023	United Kingdom	XDR	International-context
SRR27195596	1/10/2023	United Kingdom	XDR	International-context
SRR27195597	1/8/2023	United Kingdom	XDR	International-context
SRR27195598	1/5/2023	United Kingdom	XDR	International-context
SRR27195599	1/8/2023	United Kingdom	XDR	International-context
SRR27195622	1/5/2023	United Kingdom	XDR	International-context
SRR27195623	1/10/2023	United Kingdom	XDR	International-context
SRR27195625	1/11/2023	United Kingdom	XDR	International-context
SRR27195626	1/7/2023	United Kingdom	XDR	International-context
SRR27195627	1/6/2023	United Kingdom	XDR	International-context
SRR27195628	1/10/2023	United Kingdom	XDR	International-context
SRR27195629	1/11/2023	United Kingdom	XDR	International-context
SRR27195630	1/10/2023	United Kingdom	XDR	International-context
SRR27195640	1/8/2023	United Kingdom	XDR	International-context
SRR27195641	1/6/2023	United Kingdom	XDR	International-context
SRR27195642	1/6/2023	United Kingdom	XDR	International-context
SRR27195643	1/11/2023	United Kingdom	XDR	International-context
SRR27195644	1/8/2023	United Kingdom	XDR	International-context
SRR27195645	1/8/2023	United Kingdom	XDR	International-context
SRR27195647	1/5/2023	United Kingdom	XDR	International-context
SRR27195648	1/8/2023	United Kingdom	XDR	International-context
SRR27195649	1/11/2023	United Kingdom	XDR	International-context
SRR27195650	1/11/2023	United Kingdom	XDR	International-context
SRR27195651	1/12/2023	United Kingdom	XDR	International-context
SRR27196170	1/11/2023	United Kingdom	XDR	International-context
SRR27196171	1/5/2023	United Kingdom	XDR	International-context
SRR27196172	1/10/2023	United Kingdom	XDR	International-context
SRR27196173	1/11/2023	United Kingdom	XDR	International-context
SRR27196174	1/9/2023	United Kingdom	XDR	International-context
SRR27196176	1/11/2023	United Kingdom	XDR	International-context
SRR27196177	1/11/2023	United Kingdom	XDR	International-context
SRR27196178	1/10/2023	United Kingdom	XDR	International-context
SRR27196179	1/10/2023	United Kingdom	XDR	International-context
SRR27196180	1/8/2023	United Kingdom	XDR	International-context
SRR27196181	1/9/2023	United Kingdom	XDR	International-context
SRR27196182	1/11/2023	United Kingdom	XDR	International-context
SRR27196183	1/7/2023	United Kingdom	XDR	International-context
SRR27196184	1/10/2023	United Kingdom	XDR	International-context
SRR27196185	1/6/2023	United Kingdom	XDR	International-context
SRR27196186	1/10/2023	United Kingdom	XDR	International-context
SRR27196187	1/10/2023	United Kingdom	XDR	International-context
SRR27196188	1/11/2023	United Kingdom	XDR	International-context
SRR27196189	1/11/2023	United Kingdom	XDR	International-context
SRR27196190	1/8/2023	United Kingdom	XDR	International-context
SRR27196191	1/8/2023	United Kingdom	XDR	International-context
SRR27196192	1/10/2023	United Kingdom	XDR	International-context
SRR27196193	1/8/2023	United Kingdom	XDR	International-context
SRR27196194	1/7/2023	United Kingdom	XDR	International-context
SRR27196195	1/11/2023	United Kingdom	XDR	International-context
SRR27196196	1/11/2023	United Kingdom	XDR	International-context
SRR27196197	1/11/2023	United Kingdom	XDR	International-context
SRR27196198	1/11/2023	United Kingdom	XDR	International-context
SRR27196199	1/9/2023	United Kingdom	XDR	International-context
SRR27196200	1/11/2023	United Kingdom	XDR	International-context
SRR27196201	1/6/2023	United Kingdom	XDR	International-context
SRR27196203	1/9/2023	United Kingdom	XDR	International-context
SRR27196204	1/8/2023	United Kingdom	XDR	International-context
SRR27196205	1/9/2023	United Kingdom	XDR	International-context
SRR27196206	1/8/2023	United Kingdom	XDR	International-context
SRR27196207	1/7/2023	United Kingdom	XDR	International-context
SRR27196358	1/9/2023	United Kingdom	XDR	International-context
SRR27205301	1/7/2023	United Kingdom	XDR	International-context
SRR27205302	1/8/2023	United Kingdom	XDR	International-context
SRR27205303	1/11/2023	United Kingdom	XDR	International-context
SRR27205304	1/10/2023	United Kingdom	XDR	International-context
SRR27205306	1/7/2023	United Kingdom	XDR	International-context
SRR27205307	1/9/2023	United Kingdom	XDR	International-context
SRR27205308	1/11/2023	United Kingdom	XDR	International-context
SRR27205309	1/10/2023	United Kingdom	XDR	International-context
SRR27205311	1/8/2023	United Kingdom	XDR	International-context
SRR27205385	1/11/2023	United Kingdom	XDR	International-context
SRR27205393	1/6/2023	United Kingdom	XDR	International-context
SRR27205590	1/11/2023	United Kingdom	XDR	International-context
SRR27209757	2023	USA	-	International-context
SRR27225963	2023	USA	-	International-context
SRR27242115	1/11/2023	USA	XDR	International-context
SRR27594545	1/1/2024	USA	XDR	International-context
SRR27696252	1/1/2024	United Kingdom	XDR	International-context
SRR27696271	1/12/2023	United Kingdom	XDR	International-context
SRR27696284	1/12/2023	United Kingdom	XDR	International-context
SRR27696285	1/1/2024	United Kingdom	XDR	International-context
SRR27696286	1/12/2023	United Kingdom	XDR	International-context
SRR27696287	1/12/2023	United Kingdom	XDR	International-context
SRR27696288	1/1/2024	United Kingdom	XDR	International-context
SRR27696289	1/11/2023	United Kingdom	XDR	International-context
SRR27696313	1/1/2024	United Kingdom	XDR	International-context
SRR27696316	1/1/2024	United Kingdom	XDR	International-context
SRR27696317	1/1/2024	United Kingdom	XDR	International-context
SRR27696320	1/1/2024	United Kingdom	XDR	International-context
SRR27696321	1/1/2024	United Kingdom	XDR	International-context
SRR27696323	1/12/2023	United Kingdom	XDR	International-context
SRR27696324	1/12/2023	United Kingdom	XDR	International-context
SRR27696327	1/12/2023	United Kingdom	XDR	International-context
SRR27696328	1/1/2024	United Kingdom	XDR	International-context
SRR27696369	1/12/2023	United Kingdom	XDR	International-context
SRR27696373	1/1/2024	United Kingdom	XDR	International-context
SRR27696417	1/12/2023	United Kingdom	XDR	International-context
SRR27696418	1/12/2023	United Kingdom	XDR	International-context
SRR27696419	1/1/2024	United Kingdom	XDR	International-context
SRR27696421	1/12/2023	United Kingdom	XDR	International-context
SRR27697616	1/1/2024	USA	XDR	International-context
SRR27697622	1/1/2024	USA	XDR	International-context
SRR27724342	1/12/2023	United Kingdom	XDR	International-context
SRR27724372	1/12/2023	United Kingdom	XDR	International-context
SRR27724379	1/12/2023	United Kingdom	XDR	International-context
SRR27724380	1/12/2023	United Kingdom	XDR	International-context
SRR27788941	1/1/2024	USA	XDR	International-context
SRR27788984	1/1/2024	USA	XDR	International-context
SRR27799330	1/1/2024	USA	XDR	International-context
SRR27888250	1/2/2024	USA	XDR	International-context
SRR27958396	1/2/2024	USA	XDR	International-context
SRR27958400	1/2/2024	USA	XDR	International-context
SRR27958425	1/2/2024	USA	XDR	International-context
SRR27958429	1/2/2024	USA	XDR	International-context
SRR28012726	1/2/2024	USA	XDR	International-context
SRR28012729	1/2/2024	USA	XDR	International-context
SRR28034815	1/2/2024	USA	XDR	International-context
SRR28053833	1/2/2024	USA	XDR	International-context
SRR28096144	1/2/2024	USA	XDR	International-context
SRR28122466	1/2/2024	USA	XDR	International-context
SRR28151795	1/2/2024	USA	XDR	International-context
SRR28164918	1/2/2024	USA	XDR	International-context
SRR28165050	1/2/2024	USA	XDR	International-context
SRR28171622	1/3/2024	USA	XDR	International-context
SRR28171627	1/3/2024	USA	XDR	International-context
SRR28171628	1/3/2024	USA	XDR	International-context
SRR28171630	1/3/2024	USA	XDR	International-context
SRR28220744	1/2/2024	United Kingdom	XDR	International-context
SRR28227320	1/3/2024	USA	XDR	International-context
SRR28229880	1/3/2024	USA	XDR	International-context
SRR28229897	1/3/2024	USA	XDR	International-context
SRR28232598	1/2/2024	United Kingdom	XDR	International-context
SRR28232608	1/2/2024	United Kingdom	XDR	International-context
SRR28232610	1/2/2024	United Kingdom	XDR	International-context
SRR28232637	1/2/2024	United Kingdom	XDR	International-context
SRR28247714	1/3/2024	USA	XDR	International-context
SRR28247715	1/3/2024	USA	XDR	International-context
SRR28247717	1/3/2024	USA	XDR	International-context
SRR28247721	1/3/2024	USA	XDR	International-context
SRR28247722	1/3/2024	USA	XDR	International-context
SRR28247726	1/3/2024	USA	XDR	International-context
SRR28247727	1/3/2024	USA	XDR	International-context
SRR28247729	1/3/2024	USA	XDR	International-context
SRR28249087	1/2/2024	United Kingdom	XDR	International-context
SRR28249091	1/2/2024	United Kingdom	XDR	International-context
SRR28266716	1/2/2024	United Kingdom	XDR	International-context
SRR28276223	1/3/2024	USA	XDR	International-context
SRR28276227	1/3/2024	USA	XDR	International-context
SRR28276229	1/3/2024	USA	XDR	International-context
SRR28284995	1/3/2024	United Kingdom	XDR	International-context
SRR28293307	1/3/2024	USA	XDR	International-context
SRR5018253	1/10/2015	United Kingdom	-	International-context
SRR5870948	2017	USA	-	International-context
SRR7179823	1/8/2017	United Kingdom	-	International-context
SRR7274830	1/5/2018	United Kingdom	-	International-context
SRR7358027	1/1/2018	United Kingdom	-	International-context
SRR7456556	1/6/2018	United Kingdom	-	International-context
SRR7885948	2016	Australia	-	International-context
SRR7886089	2016	Australia	-	International-context
SRR7886378	2017	Australia	-	International-context
SRR9311812	1/6/2019	United Kingdom	-	International-context
